# Differential Remodeling of the BRCA1 Interactome by a Unique Minimal Clinical Truncation Mutation

**DOI:** 10.1101/2024.11.26.625539

**Authors:** Jingjing Chen, Mihaela E. Sardiu, Michaella J. Rekowski, Jules Nde, Zachary S. Clark, Shrikant Anant, Michael P. Washburn, Roy A. Jensen

## Abstract

BRCA1, a critical tumor suppressor gene, plays an essential role in maintaining genomic stability through its involvement in DNA double-strand break repair, particularly via homologous recombination. Loss or impairment of BRCA1 function disrupts this repair pathway, resulting in genomic instability and significantly increased susceptibility to breast and ovarian cancers. To elucidate the molecular mechanisms by which BRCA1 mutations contribute to tumorigenesis, we employed quantitative mass spectrometry-based proximity labeling and affinity purification to identify cancer-specific protein-protein interactions (PPIs). Our integrated omics and visualization analysis of interactors revealed that the BRCA1-Y1853ter mutant, through its interaction with BARD1, perturbs the interactome and impacts cellular processes within the cytoplasm and nucleoplasm. Structural data further corroborated these findings, showing enhanced binding between the mutant BRCA1 and specific interactors, suggesting an altered functional profile. Together, these observations raise the hypothesis that the BRCA1-Y1853ter mutant may exhibit gain-of-function characteristics, providing new insights into the molecular and cellular effects of mutations in the BRCA1 C-Terminal (BRCT) domain and their implications for the pathogenesis of breast and ovarian cancers.
