## Supplemental Table 1 for "Differential Remodeling of the BRCA1 Interactome by a Unique Minimal Clinical Truncation Mutation"

### Sheet: Vectors
Supplemental Table 1. Detailed information for vectors.
Vector	Length (bp)	Description
pcDNA5/FRT SNAP-pp-FLAG-Spin1	5619 bp	Backbone vector was obtained from Washburn Lab (Liu et al.) containing N-terminal tagged with SNAP-pp-FLAG in a pCDNA5 expression vector
pcDNA5/FRT SNAP-pp-FLAG-BARD1	7950 bp	The wild type BARD1, fused with a SNAP tag at its N-terminus, and followed by a PreScission™ Protease recognition site and a FLAG tag, was expressed. The Spin1 gene was replaced with Homo sapiens BARD1, and BARD1 cDNA was amplified with primers OJJ024 and OJJ022 and inserted into the pcDNA5/FRT SNAP-pp-FLAG-Spin1 utilizing PmeI and AsiSI restriction sites via the In-Fusion cloning method.
pAdEasy-RGD	33000 bp	Adenovirus packaging plasmid containing a mutant fiber that incorporates Arg-Gly-Asp (RGD) at the carboxyl terminus of the fiber knob region, which is isogenic to pAdEasy-1.
pShuttle-CMV-BRCA1	13054 bp	The AdEasy-1 adenovirus shuttle plasmid expressing the wild-type BRCA1 is stocked in Jensen Lab (Campbell et al.)
pShuttle-CMV-Halo-TEV-BRCA1	14045 bp	AdEasy-1 adenovirus shuttle plasmid expressing wild type BRCA1 fused with Halo-TEV. The Halo-TEV sequence was amplified from pcDNA5/FRT Halo-TEV-C11ORF84 using primers OJJ003 and OJJ034, which introduced a Kozak sequence at the 5' end of Halo. Simultaneously, the vector backbone was amplified from pShuttle-CMV-BRCA1 via inverse PCR using primers OJJ033 and OJJ008. Two fragments were then ligated …
pAdEasy-RGD-Halo-TEV-BRCA1	33991 bp	The pAdEasy-RGD-Halo-TEV-BRCA1 construct was generated through homologous recombination between pAdEasy-RGD and pShuttle-CMV-Halo-TEV-BRCA1 in BJ5183 (Ad-Halo-TEV-BRCA1) .
pShuttle-CMV-BRCA1-Y1853ter	13055 bp	The AdEasy-1 adenovirus shuttle plasmid expressing the 1853stop truncated BRCA1 is stocked in Jensen Lab (Campbell et al.)
pShuttle-CMV-Halo-TEV-BRCA1-Y1853ter	14046 bp	AdEasy-1 adenovirus shuttle plasmid expressing the 1853stop truncated BRCA1 fused with Halo-TEV. The Halo-TEV sequence was amplified from pcDNA5/FRT Halo-TEV-C11ORF84 using primers OJJ003 and OJJ034, which introduced a Kozak sequence at the 5' end of Halo. Simultaneously, the vector backbone was amplified from pShuttle-CMV-BRCA1-Y1853ter via inverse PCR using primers OJJ033 and OJJ008. Two fragme…
pAdEasy-RGD-Halo-TEV-BRCA1-Y1853ter	33992 bp	The pAdEasy-RGD-Halo-TEV-BRCA1 construct was generated through homologous recombination between pAdEasy-RGD and pShuttle-CMV-Halo-TEV-BRCA1-Y1853ter in BJ5183 (Ad-Halo-TEV-BRCA1-Y1853ter) .
pShuttle-CMV-BARD1	10000 bp	The AdEasy-1 adenovirus shuttle plasmid expressing the wild-type BARD1 is stocked in Jensen Lab (Campbell et al.)
pShuttle-CMV-SNAP-pp-FLAG-BARD1	10615 bp	AdEasy-1 adenovirus shuttle plasmid expressing wild type BARD1 fused with a SNAP tag at its N-terminus, and followed by a PreScission™ Protease recognition site. The SNAP-pp-FLAG sequence was amplified from pcDNA5/FRT SNAP-pp-FLAG-Spin1 using primers OJJ027 and OJJ028, which introduced a Kozak sequence at the 5' end of SNAP. Simultaneously, the vector backbone was amplified from pShuttle-CMV-BARD…
pAdEasy-RGD-SNAP-pp-FLAG-BARD1	33615 bp	The pAdEasy-RGD-Halo-TEV-BRCA1 construct was generated through homologous recombination between pAdEasy-RGD and pShuttle-CMV-Halo-TEV-BRCA1 in BJ5183 (Ad-SNAP-pp-FLAG-BARD1) .
pCDNA3-3xHA-TurboID-NLS	6524 bp	The backbone vector, obtained from Addgene #107171 (Branon et al.), contains an N-terminal tag with 3xHA followed by TurboID and a nuclear localization signal in a pCDNA3 expression vector. This vector is used for expressing 3xHA-tagged TurboID in the mammalian nucleus.
pCDNA3-3xHA-TurboID-BRCA1	12032 bp	The wild-type BRCA1, fused with 3XHA-TurboID at its N-terminus, was expressed. The wild-type BRCA1 cDNA was amplified using primers OJJ049 and OJJ050 and then inserted into the pCDNA3-3xHA-TurboID-NLS vector, utilizing EcoRI and XhoI restriction sites via the In-Fusion cloning method. Thereafter, the nuclear localization signal (NLS) in the backbone vector was removed.
pCDNA3-3xHA-TurboID-BRCA1-Y1853ter	12033 bp	The 1853stop truncated BRCA1-Y1853ter, fused with 3XHA-TurboID at its N-terminus, was expressed. The 1853stop truncated BRCA1-Y1853ter cDNA was amplified using primers OJJ049 and OJJ050 and then inserted into the pCDNA3-3xHA-TurboID-NLS vector, utilizing EcoRI and XhoI restriction sites via the In-Fusion cloning method. Thereafter, the nuclear localization signal (NLS) in the backbone vector was …

### Sheet: Primers
Supplemental Table 1. Detailed information and sequences for primers.
Oligo No.	Primer Name	Sequence (5' to 3')
OJJ003	HaloTEV-F	GTCAGATCCGCTAGAGATCTGGTACCGTCGACGCGGCCgccaccatggcagaaatcg
OJJ008	pJJ001-Inverse-R	CGACGGTACCAGATCTCTAGC
OJJ022	pJJ005-BARD1-R	caactagaaggcacagtcgaggctgatcagcgggtttaaacTCAGCTGTCAAGAGGAAG
OJJ024	pJJ007-BARD1-F	catgccagactacaaggacgatgatgacaaggcgatcgctATGCCGGATAATCGGCA
OJJ025	pJJ004-Inverse-F	AGGGACGATGCCGGATAAT
OJJ026	pJJ004-Inverse-R	GGTACCAGATCTCTAGCGGATC
OJJ027	SNAP-pp-Flag-F	CAGATCCGCTAGAGATCTGGTACCGTCGACgccaccatggacaaagactgcgaaatgaag
OJJ028	SNAP-pp-Flag-R	GGCTGCCGATTATCCGGCATCGTCCCTGCGGCCGCcttgtcatcatcgtccttgtagtct
OJJ033	pJJ001-Inverse-F	CATTGGAACAGAAAGATGGATTTATCTGC
OJJ034	Halo-R	TCCATCTT TCTGTTCCAATGAACTTTACCCAGACcGTTATCGCTCTGAAAGTAcagatcC
OJJ049	pJJ036-BRCA1-F	ggcggagaaatcagtctgcggtctgccgaaaaggaattcATGgatttatctgctcttcgc
OJJ050	pJJ036-BRCA1-R	gtgacactatagaatagggccctctagatgcatgctcgagTCAgtagtggctgtggg
