## Supplemental Table 6 for "Differential Remodeling of the BRCA1 Interactome by a Unique Minimal Clinical Truncation Mutation"

### Sheet: TUBOID_specific_DOWN
Supplemental Table 6. Pathway enrichment analysis for proteins downregulated in the TurboID-specific candidates between wild-type and mutant samples.
Enrichment FDR	nGenes	Pathway Genes	Fold Enrichment	Pathway	URL	Genes
3.30634e-12	17	36	10.3607	DNA replication	http://www.genome.jp/kegg-bin/show_pathway?hsa03030	POLA2 RFC1 RFC2 POLD1 POLD3 MCM5 POLE2 POLA1 MCM4 RFC5 MCM3 PCNA RFC3 RFC4 MCM7 POLE PRIM1
8.16511e-07	10	23	9.53927	Mismatch repair	http://www.genome.jp/kegg-bin/show_pathway?hsa03430	RFC1 RFC2 POLD1 MLH1 MSH2 RFC5 MSH6 PCNA RFC3 RFC4
3.79528e-09	14	34	9.03425	RNA polymerase	http://www.genome.jp/kegg-bin/show_pathway?hsa03020	POLR2B POLR1A POLR2E POLR2C POLR3G POLR1G POLR3GL POLR1B POLR3A POLR2H POLR3D POLR2L POLR3C POLR1D
1.7662e-17	29	77	8.26324	Ribosome biogenesis in eukaryotes	http://www.genome.jp/kegg-bin/show_pathway?hsa03008	UTP18 LSG1 NOP58 TCOF1 XRN2 NOP56 POP1 POP4 RBM28 UTP6 WDR75 MPHOSPH10 RIOK1 RPP40 WDR36 NAT10 IMP4 NOB1 NHP2 RPP30 RPP38 UTP14A NXF1 WDR43 UTP15 RPP25L POP5 IMP3 TBL3
1.98299e-29	49	132	8.14452	Spliceosome	http://www.genome.jp/kegg-bin/show_pathway?hsa03040	THOC3 SNRNP40 XAB2 PPIE RBM22 SF3B2 SNW1 SRSF5 PRPF6 PQBP1 PRPF19 MAGOHB TCERG1 NCBP2 SF3B6 SF3B1 SRSF7 SRSF4 PRPF3 RBM25 SMNDC1 SNRPC THOC2 SNRPD2 SNRPB HSPA2 LSM4 RBM17 TRA2B PRPF4 PPIL1 SNRPF SNRPG SNRNP200 U2AF1 U2SURP TRA2A SLU7 RP9 PCBP1 SF3B5 PPIH SART1 SNRPE SRSF10 SF3B3 PRPF40A ISY1 RBM8A
2.28349e-17	37	134	6.05815	Ribosome	http://www.genome.jp/kegg-bin/show_pathway?hsa03010	RPL18 MRPL28 RPLP0 RPS16 RPL28 RPL34 RPL24 MRPS15 MRPS2 RPL5 RPL23 RPL36 RPL27 RPS6 RPS24 MRPL24 RPS27A RPL10 RPL30 RPL8 RPL22L1 RPS14 RPS7 RPL38 RPL4 RPL15 RPLP2 RPS27 MRPS16 RPS27L RPS23 MRPL21 RPS26 RPL37A RPL12 RPL10A MRPL20
2.8948e-05	11	41	5.88643	Homologous recombination	http://www.genome.jp/kegg-bin/show_pathway?hsa03440	MRE11 POLD1 POLD3 PALB2 UIMC1 TOP3B RBBP8 NBN XRCC3 TOPBP1 RAD54B
0.000638867	8	30	5.85075	Citrate cycle (TCA cycle)	http://www.genome.jp/kegg-bin/show_pathway?hsa00020	IDH3G SDHA IDH3B SUCLG1 IDH3A PDHB PC IDH2
9.20779e-05	11	46	5.2466	Nucleotide excision repair	http://www.genome.jp/kegg-bin/show_pathway?hsa03420	MNAT1 RFC1 RFC2 POLD1 POLD3 POLE2 RFC5 PCNA RFC3 RFC4 POLE
6.43976e-10	25	108	5.07878	Nucleocytoplasmic transport	http://www.genome.jp/kegg-bin/show_pathway?hsa03013	UPF1 NUP160 TPR THOC3 NUP133 NUP50 NUP188 RAE1 NUP93 NUP98 MAGOHB NCBP2 SUMO1 NUP153 UPF3B THOC2 NUP210 NUP42 NUP205 SEC13 NXF1 PHAX POM121 IPO7 RBM8A
2.51669e-05	15	75	4.38807	Biosynthesis of amino acids	http://www.genome.jp/kegg-bin/show_pathway?hsa01230	PFKP PKM IDH3G IDH3B PRPS2 PFKL PYCR2 PRPS1 PFKM TKT IDH3A MAT2A PC IDH2 PYCR1
8.16511e-07	22	121	3.98915	Thyroid hormone signaling pathway	http://www.genome.jp/kegg-bin/show_pathway?hsa04919	MED24 MED17 PFKP RHEB KAT2A MED13L NCOA3 MED1 RAF1 TBC1D4 MED4 NCOA2 NCOR1 TP53 PFKL PFKM MED27 MED30 SIN3A MED14 MED12 SRC
0.0014649	11	63	3.83085	Cytosolic DNA-sensing pathway	http://www.genome.jp/kegg-bin/show_pathway?hsa04623	POLR2E POLR3G POLR3GL POLR3F POLR3A POLR2H POLR3D POLR1C POLR2L POLR3C POLR1D
5.74162e-06	21	126	3.65672	Cell cycle	http://www.genome.jp/kegg-bin/show_pathway?hsa04110	MAD1L1 SMC1A RBL1 MCM5 STAG2 MCM4 SMC3 MCM3 TTK ORC2 ORC4 MAD2L2 PCNA ORC3 RB1 TP53 RAD21 ORC5 MCM7 PLK1 YWHAB
0.000502449	15	97	3.39283	MRNA surveillance pathway	http://www.genome.jp/kegg-bin/show_pathway?hsa03015	UPF1 PABPC1 PABPC4 MAGOHB NCBP2 SMG7 TARDBP UPF3B SYMPK MSI1 WDR33 PELO NXF1 PCF11 NUDT21
0.000299615	17	115	3.24335	Carbon metabolism	http://www.genome.jp/kegg-bin/show_pathway?hsa01200	PFKP PKM IDH3G SDHA IDH3B PRPS2 PCCB PFKL PRPS1 PFKM SUCLG1 TKT IDH3A PDHB PC PCCA IDH2
2.06386e-06	31	232	2.93168	Coronavirus disease	http://www.genome.jp/kegg-bin/show_pathway?hsa05171	RPL18 RPLP0 RPS16 TYK2 RPL28 RPL34 RPL24 RPL5 RPL23 RPL36 RPL27 RPS6 RPS24 RPS27A RPL10 RPL30 RPL8 RPL22L1 RPS14 RPS7 RPL38 RPL4 RPL15 RPLP2 RPS27 RPS27L RPS23 RPS26 RPL37A RPL12 RPL10A
8.95363e-07	42	363	2.53855	Amyotrophic lateral sclerosis	http://www.genome.jp/kegg-bin/show_pathway?hsa05014	NUP160 MAP2K3 PSMA4 HSPA5 TPR NUP133 SDHA PSMC5 NUP50 NUP188 PSMC1 RAE1 NUP93 SETX PSMD3 NUP98 SRSF7 NDUFA8 TARDBP NUP153 PSMB2 TRAF2 NUP210 TUBB2A UQCRC2 NDUFB10 TP53 NUP205 SEC13 NXF1 PSMD6 TUBA1A TUBA1C NDUFV1 PSMD2 TUBB6 ULK1 UQCR10 POM121 PIK3R4 UQCRHL MATR3
0.000871892	25	232	2.36426	Thermogenesis	http://www.genome.jp/kegg-bin/show_pathway?hsa04714	KDM1A MAP2K3 SMARCD1 SDHA SMARCE1 SMARCA2 SMARCD3 RHEB SMARCD2 KDM3A NDUFA8 KDM3B SMARCA4 PRKAA1 RPS6 SMARCC2 UQCRC2 NDUFB10 TSC1 NDUFV1 SMARCC1 RPS6KB2 UQCR10 SLC25A29 UQCRHL
0.000951756	30	306	2.15101	Huntington disease	http://www.genome.jp/kegg-bin/show_pathway?hsa05016	PSMA4 POLR2B SDHA MAP2K7 SLC1A3 PSMC5 RCOR1 POLR2E PSMC1 POLR2C PSMD3 NDUFA8 PSMB2 TRAF2 TUBB2A UQCRC2 NDUFB10 TP53 POLR2H TUBA1A TUBA1C NDUFV1 SIN3A PSMD2 TUBB6 ULK1 POLR2L UQCR10 PIK3R4 UQCRHL

### Sheet: TUBOID_specific_UP
		Supplemental Table 6. Pathway enrichment analysis for proteins upregulated in the TurboID-specific candidates between wild-type and mutant samples.
Enrichment FDR	nGenes	Pathway Genes	Fold Enrichment	Pathway	URL	Genes
1.62719e-34	43	90	12.4048	Viral mRNA Translation	https://reactome.org/download/current	RPS20 RPL26L1 RPL31 RPS5 RPL6 RPL3 RPS19 RPL18A RPL19 RPS13 RPS12 RPS15 RPL22 RPL21 RPS10 RPS15A RPL35 RPLP1 RPS2 RPS11 RPL13A RPL11 RPS8 RPL32 RPS3A RPL37 RPL7 RPS3 RPL26 RPL9 RPL36AL RPL27A RPL13 RPSA RPS21 RPL35A RPL14 RPS4X RPL23A RPS29 UBA52 RPS28 RPL36A
2.31321e-34	43	91	12.2685	Peptide chain elongation	https://reactome.org/download/current	RPS20 RPL26L1 RPL31 RPS5 RPL6 RPL3 RPS19 RPL18A RPL19 RPS13 RPS12 RPS15 RPL22 RPL21 RPS10 RPS15A RPL35 RPLP1 RPS2 RPS11 RPL13A RPL11 RPS8 RPL32 RPS3A RPL37 RPL7 RPS3 RPL26 RPL9 RPL36AL RPL27A RPL13 RPSA RPS21 RPL35A RPL14 RPS4X RPL23A RPS29 UBA52 RPS28 RPL36A
1.06084e-34	44	94	12.1532	Selenocysteine synthesis	https://reactome.org/download/current	RPS20 SARS1 RPL26L1 RPL31 RPS5 RPL6 RPL3 RPS19 RPL18A RPL19 RPS13 RPS12 RPS15 RPL22 RPL21 RPS10 RPS15A RPL35 RPLP1 RPS2 RPS11 RPL13A RPL11 RPS8 RPL32 RPS3A RPL37 RPL7 RPS3 RPL26 RPL9 RPL36AL RPL27A RPL13 RPSA RPS21 RPL35A RPL14 RPS4X RPL23A RPS29 UBA52 RPS28 RPL36A
2.11939e-34	44	96	11.9	Nonsense Mediated Decay NMD independent of the Exon Junction Complex EJC	https://reactome.org/download/current	RPS20 RPL26L1 RPL31 RPS5 RPL6 RPL3 RPS19 RPL18A RPL19 RPS13 RPS12 RPS15 RPL22 RPL21 RPS10 RPS15A NCBP1 RPL35 RPLP1 RPS2 RPS11 RPL13A RPL11 RPS8 RPL32 RPS3A RPL37 RPL7 RPS3 RPL26 RPL9 RPL36AL RPL27A RPL13 RPSA RPS21 RPL35A RPL14 RPS4X RPL23A RPS29 UBA52 RPS28 RPL36A
3.07788e-33	43	96	11.6295	Eukaryotic Translation Elongation	https://reactome.org/download/current	RPS20 RPL26L1 RPL31 RPS5 RPL6 RPL3 RPS19 RPL18A RPL19 RPS13 RPS12 RPS15 RPL22 RPL21 RPS10 RPS15A RPL35 RPLP1 RPS2 RPS11 RPL13A RPL11 RPS8 RPL32 RPS3A RPL37 RPL7 RPS3 RPL26 RPL9 RPL36AL RPL27A RPL13 RPSA RPS21 RPL35A RPL14 RPS4X RPL23A RPS29 UBA52 RPS28 RPL36A
4.92024e-33	43	97	11.5096	Eukaryotic Translation Termination	https://reactome.org/download/current	RPS20 RPL26L1 RPL31 RPS5 RPL6 RPL3 RPS19 RPL18A RPL19 RPS13 RPS12 RPS15 RPL22 RPL21 RPS10 RPS15A RPL35 RPLP1 RPS2 RPS11 RPL13A RPL11 RPS8 RPL32 RPS3A RPL37 RPL7 RPS3 RPL26 RPL9 RPL36AL RPL27A RPL13 RPSA RPS21 RPL35A RPL14 RPS4X RPL23A RPS29 UBA52 RPS28 RPL36A
5.53955e-32	43	102	10.9454	Formation of a pool of free 40S subunits	https://reactome.org/download/current	RPS20 RPL26L1 RPL31 RPS5 RPL6 RPL3 RPS19 RPL18A RPL19 RPS13 RPS12 RPS15 RPL22 RPL21 RPS10 RPS15A RPL35 RPLP1 RPS2 RPS11 RPL13A RPL11 RPS8 RPL32 RPS3A RPL37 RPL7 RPS3 RPL26 RPL9 RPL36AL RPL27A RPL13 RPSA RPS21 RPL35A RPL14 RPS4X RPL23A RPS29 UBA52 RPS28 RPL36A
2.39668e-35	49	119	10.6909	Selenoamino acid metabolism	https://reactome.org/download/current	RPS20 SARS1 RPL26L1 KARS1 RPL31 RPS5 RPL6 RPL3 RPS19 RPL18A RPL19 RPS13 RPS12 RARS1 RPS15 RPL22 RPL21 RPS10 LARS1 RPS15A RPL35 RPLP1 RPS2 RPS11 RPL13A RPL11 RPS8 RPL32 RPS3A RPL37 RPL7 RPS3 RPL26 RPL9 RPL36AL RPL27A RPL13 RPSA RPS21 QARS1 RPL35A RPL14 IARS1 RPS4X RPL23A RPS29 UBA52 RPS28 RPL36A
6.77123e-34	47	116	10.5197	Nonsense-Mediated Decay NMD	https://reactome.org/download/current	RPS20 RPL26L1 RPL31 RPS5 RPL6 RPL3 RPS19 PPP2R1A RPL18A RPL19 RPS13 RPS12 PPP2CA RPS15 RPL22 RPL21 RPS10 RPS15A NCBP1 RPL35 RPLP1 RPS2 RPS11 RPL13A RPL11 RPS8 RPL32 RPS3A RPL37 RPL7 RPS3 RPL26 RPL9 RPL36AL RPL27A RPL13 RPSA RPS21 RPL35A RPL14 RPS4X RPL23A RNPS1 RPS29 UBA52 RPS28 RPL36A
6.77123e-34	47	116	10.5197	Nonsense Mediated Decay NMD enhanced by the Exon Junction Complex EJC	https://reactome.org/download/current	RPS20 RPL26L1 RPL31 RPS5 RPL6 RPL3 RPS19 PPP2R1A RPL18A RPL19 RPS13 RPS12 PPP2CA RPS15 RPL22 RPL21 RPS10 RPS15A NCBP1 RPL35 RPLP1 RPS2 RPS11 RPL13A RPL11 RPS8 RPL32 RPS3A RPL37 RPL7 RPS3 RPL26 RPL9 RPL36AL RPL27A RPL13 RPSA RPS21 RPL35A RPL14 RPS4X RPL23A RNPS1 RPS29 UBA52 RPS28 RPL36A
5.38566e-30	43	112	9.96815	L13a-mediated translational silencing of Ceruloplasmin expression	https://reactome.org/download/current	RPS20 RPL26L1 RPL31 RPS5 RPL6 RPL3 RPS19 RPL18A RPL19 RPS13 RPS12 RPS15 RPL22 RPL21 RPS10 RPS15A RPL35 RPLP1 RPS2 RPS11 RPL13A RPL11 RPS8 RPL32 RPS3A RPL37 RPL7 RPS3 RPL26 RPL9 RPL36AL RPL27A RPL13 RPSA RPS21 RPL35A RPL14 RPS4X RPL23A RPS29 UBA52 RPS28 RPL36A
7.96262e-30	43	113	9.87994	GTP hydrolysis and joining of the 60S ribosomal subunit	https://reactome.org/download/current	RPS20 RPL26L1 RPL31 RPS5 RPL6 RPL3 RPS19 RPL18A RPL19 RPS13 RPS12 RPS15 RPL22 RPL21 RPS10 RPS15A RPL35 RPLP1 RPS2 RPS11 RPL13A RPL11 RPS8 RPL32 RPS3A RPL37 RPL7 RPS3 RPL26 RPL9 RPL36AL RPL27A RPL13 RPSA RPS21 RPL35A RPL14 RPS4X RPL23A RPS29 UBA52 RPS28 RPL36A
1.34927e-34	51	136	9.73633	Influenza Viral RNA Transcription and Replication	https://reactome.org/download/current	RPS20 RPL26L1 RPL31 HSP90AA1 RPS5 SEH1L RPL6 RPL3 RPS19 RPL18A RPL19 NUP88 RPS13 NUP107 RPS12 RPS15 RPL22 NUP43 RPL21 RPS10 NUP214 RPS15A RPL35 RPLP1 RPS2 RPS11 RPL13A RPL11 RPS8 RPL32 RPS3A RPL37 RPL7 POLR2K RPS3 RPL26 RPL9 RPL36AL RPL27A RPL13 RPSA RPS21 RPL35A RPL14 RPS4X RPL23A NUP62 RPS29 UBA52 RPS28 RPL36A
1.7275e-35	54	149	9.40961	Influenza Life Cycle	https://reactome.org/download/current	RPS20 RPL26L1 RPL31 HSP90AA1 XPO1 RPS5 SEH1L RPL6 RPL3 RPS19 RPL18A RPL19 KPNB1 NUP88 RPS13 NUP107 RPS12 RPS15 RPL22 NUP43 RPL21 RPS10 NUP214 RAN RPS15A RPL35 RPLP1 RPS2 RPS11 RPL13A RPL11 RPS8 RPL32 RPS3A RPL37 RPL7 POLR2K RPS3 RPL26 RPL9 RPL36AL RPL27A RPL13 RPSA RPS21 RPL35A RPL14 RPS4X RPL23A NUP62 RPS29 UBA52 RPS28 RPL36A
9.93885e-36	56	160	9.08724	Influenza Infection	https://reactome.org/download/current	RPS20 RPL26L1 RPL31 HSP90AA1 XPO1 RPS5 SEH1L RPL6 RPL3 KPNA3 RPS19 RPL18A RPL19 KPNB1 NUP88 RPS13 NUP107 RPS12 RPS15 RPL22 NUP43 RPL21 RPS10 NUP214 RAN RPS15A RPL35 RPLP1 RPS2 RPS11 RPL13A RPL11 RPS8 RPL32 RPS3A RPL37 RPL7 POLR2K RPS3 RPL26 RPL9 RPL36AL RPL27A RPL13 RPSA RPS21 KPNA2 RPL35A RPL14 RPS4X RPL23A NUP62 RPS29 UBA52 RPS28 RPL36A
2.38095e-32	55	180	7.93331	Reg. of expression of SLITs and ROBOs	https://reactome.org/download/current	RPS20 RPL26L1 RPL31 RPS5 RPL6 PSMD8 RPL3 PSMC6 PSMA3 PSMD10 PSMD7 RPS19 RPL18A RPL19 RPS13 RPS12 RPS15 RPL22 RPL21 RPS10 RPS15A NCBP1 RPL35 RPLP1 RPS2 RPS11 RPL13A RPL11 RPS8 PSMA5 RPL32 RPS3A RPL37 RPL7 RPS3 PSMB4 PSMC2 RPL26 RPL9 RPL36AL PSMC3 RPL27A RPL13 RPSA RPS21 PSMD1 RPL35A RPL14 RPS4X RPL23A RNPS1 RPS29 UBA52 RPS28 RPL36A
5.53955e-32	55	183	7.80325	Major pathway of rRNA processing in the nucleolus and cytosol	https://reactome.org/download/current	RPS20 RPL26L1 WDR3 RPL31 RPS5 RPL6 SNU13 RPL3 RIOK3 RPS19 RPL18A RPL19 RPS13 RPS12 NCL RPS15 RPL22 RCL1 RPL21 RPS10 UTP3 RPS15A RPL35 RPLP1 WDR12 RPS2 RPS11 RPL13A RPL11 RPS8 RPL32 RPS3A RPL37 RPL7 PDCD11 RPS3 RRP1 RPL26 RPL9 NOL6 RPL36AL RPL27A RPL13 TSR1 RPSA RPS21 RPL35A RPL14 RPS4X RPL23A RPS29 UBA52 RPS28 RPL36A PWP2
1.90331e-31	61	236	6.71092	Signaling by ROBO receptors	https://reactome.org/download/current	RPS20 RPL26L1 RHOA RPL31 RPS5 RPL6 PSMD8 RPL3 PSMC6 PSMA3 PSMD10 PSMD7 RPS19 RPL18A RPL19 RPS13 RPS12 PRKAR2A RPS15 RPL22 RPL21 RPS10 PAK4 RPS15A NCBP1 RPL35 RPLP1 RPS2 RPS11 RPL13A RPL11 RPS8 PSMA5 RPL32 RPS3A RPL37 RPL7 RPS3 PSMB4 PSMC2 RPL26 RPL9 RPL36AL PSMC3 RPL27A RPL13 RPSA RPS21 PSMD1 PAK2 RPL35A RPL14 SRGAP1 RPS4X RPL23A RNPS1 RPS29 UBA52 RPS28 RPL36A SRGAP2
1.97478e-31	83	451	4.77821	Infectious disease	https://reactome.org/download/current	SLC25A5 RPS20 RPL26L1 RPL31 XRCC5 HSP90AA1 XPO1 RPS5 SEH1L RPL6 SUPT16H HSP90AB1 PSMD8 RANBP1 RPL3 RANGAP1 PSMC6 PSMA3 PSMD10 KPNA3 PSMD7 RPS19 RPL18A RPL19 KPNB1 NUP88 RPS13 NUP107 RPS12 RPS15 RPL22 NUP43 RPL21 RPS10 NUP214 MAP2K2 RAN RPS15A NMT1 NCBP1 RPL35 RPLP1 RPS2 SH3GL1 RPS11 RPL13A RPL11 RPS8 PSMA5 RPL32 RPS3A RPL37 RPL7 POLR2K SSRP1 RPS3 XRCC4 PSMB4 PSMC2 RPL26 RPL9 RPL36AL PSMC3 RPL27A …
2.07721e-42	129	794	4.21826	Metabolism of RNA	https://reactome.org/download/current	RPS20 PTBP1 RPL26L1 U2AF2 WDR3 YBX1 RPL31 IGF2BP2 SNRPA XPO1 TUT7 TNPO1 RPS5 WBP11 SEH1L SRRT RTRAF KHSRP RPL6 PSMD8 SF3A1 SNU13 RTCB RPL3 PHF5A PSMC6 PSMA3 RIOK3 PSMD10 PSMD7 SNRNP70 SF3A2 TRMT1 RPS19 PPP2R1A RPL18A HSPB1 RPL19 NUP88 HSPA8 RPS13 NUP107 NOP2 SRSF9 SRSF3 RPS12 PPP2CA XRN1 NCL RPS15 RPL22 SRSF11 RCL1 NUP43 RPL21 SNRNP27 RPS10 SNRPB2 NUP214 PPIL4 SNRPA1 RAN UTP3 SRRM1 RPS15A TUT4 MT…

### Sheet: HALO_specific_DOWN
Supplemental Table 6. Pathway enrichment analysis for proteins downregulated in the Halo-specific candidates between wild-type and mutant samples.
Enrichment FDR	nGenes	Pathway Genes	Fold Enrichment	Pathway	URL	Genes
0.00212065	3	6	46.1457	Metal sequestration by antimicrobial proteins	https://reactome.org/download/current	S100A8 S100A7 S100A9
0.00325898	4	19	19.4298	Reg. of TLR by endogenous ligand	https://reactome.org/download/current	APOB S100A8 S100A9 HMGB1
0.00662872	4	24	15.3819	RHO GTPases Activate NADPH Oxidases	https://reactome.org/download/current	PIN1 S100A8 S100A9 PRKCB
0.00972347	5	55	8.39014	Vif-mediated degradation of APOBEC3G	https://reactome.org/download/current	PSMB5 PSMB6 PSMD4 CUL5 PSMD12
0.00972347	5	56	8.24031	SCF-beta-TrCP mediated degradation of Emi1	https://reactome.org/download/current	CUL1 PSMB5 PSMB6 PSMD4 PSMD12
0.00709356	6	74	7.48309	Activation of NF-kappaB in B cells	https://reactome.org/download/current	CUL1 PSMB5 PSMB6 PSMD4 PRKCB PSMD12
0.000480322	10	130	7.09935	Formation of the cornified envelope	https://reactome.org/download/current	CASP14 CSTA DSG1 DSC1 KLK13 KRT80 KRT78 KRT4 KRT72 KRT13
0.00944851	6	79	7.00948	Oxygen-dependent proline hydroxylation of Hypoxia-inducible Factor Alpha	https://reactome.org/download/current	PSMB5 CUL2 UBE2D3 PSMB6 PSMD4 PSMD12
0.00972347	6	81	6.83641	Reg. of APC/C activators between G1/S and early anaphase	https://reactome.org/download/current	CUL1 PSMB5 CDC16 PSMB6 PSMD4 PSMD12
0.00546493	7	97	6.66021	Downstream signaling events of B Cell Receptor BCR	https://reactome.org/download/current	CUL1 FKBP1A PSMB5 PSMB6 PSMD4 PRKCB PSMD12
0.00972347	6	87	6.36493	APC/C-mediated degradation of cell cycle proteins	https://reactome.org/download/current	CUL1 PSMB5 CDC16 PSMB6 PSMD4 PSMD12
0.00972347	6	87	6.36493	Reg. of mitotic cell cycle	https://reactome.org/download/current	CUL1 PSMB5 CDC16 PSMB6 PSMD4 PSMD12
0.000895093	11	186	5.4581	Apoptosis	https://reactome.org/download/current	BAX PSMB5 H1-3 YWHAH DSG1 PSMB6 PSMD4 DFFA SFN HMGB1 PSMD12
0.000895093	11	193	5.26014	Programmed Cell Death	https://reactome.org/download/current	BAX PSMB5 H1-3 YWHAH DSG1 PSMB6 PSMD4 DFFA SFN HMGB1 PSMD12
0.00709356	10	218	4.23355	Keratinization	https://reactome.org/download/current	CASP14 CSTA DSG1 DSC1 KLK13 KRT80 KRT78 KRT4 KRT72 KRT13
0.000895093	14	309	4.18149	Antigen processingUbiquitination & Proteasome degradation	https://reactome.org/download/current	UBA6 CUL1 UBE2A HUWE1 PSMB5 CUL2 UBE2D3 CDC16 UBE2G1 PSMB6 PSMD4 CUL5 THOP1 PSMD12
7.25941e-05	21	495	3.9154	Neutrophil degranulation	https://reactome.org/download/current	HEBP2 HUWE1 ARG1 CAP1 DSG1 DSC1 GNS SDCBP S100A8 S100A7 DYNLT1 CSTB PIGR S100A9 FABP5 SERPINB12 PGAM1 CALML5 ANXA2 HMGB1 PSMD12
0.00972347	10	236	3.91066	Neddylation	https://reactome.org/download/current	CUL1 PSMB5 CUL2 UBE2D3 UCHL3 PSMB6 PSMD4 UBXN7 CUL5 PSMD12
0.00325898	16	462	3.19624	Class I MHC mediated antigen processing & presentation	https://reactome.org/download/current	UBA6 CUL1 UBE2A HUWE1 PSMB5 CUL2 UBE2D3 CDC16 UBE2G1 SEC31A PSMB6 SEC24D PSMD4 CUL5 THOP1 PSMD12
0.000895093	33	1313	2.31959	Innate Immune System	https://reactome.org/download/current	HEBP2 CUL1 APOB HUWE1 PSMB5 UBE2D3 ARPC3 ARG1 PIN1 CAP1 DSG1 DSC1 GNS SDCBP PSMB6 S100A8 S100A7 DYNLT1 WASF2 PSMD4 CSTB NLRP3 PIGR S100A9 FABP5 SERPINB12 PGAM1 CFL1 CALML5 ANXA2 NF2 HMGB1 PSMD12

### Sheet: HALO_specific_UP
Supplemental Table 6. Pathway enrichment analysis for proteins upregulated in the Halo-specific candidates between WT and mutant samples.
Enrichment FDR	nGenes	Pathway Genes	Fold Enrichment	Pathway	URL	Genes
7.04037e-06	10	55	10.1091	Ubiquitin-dependent degradation of Cyclin D	https://reactome.org/download/current	PSMA6 PSMA7 PSMD11 PSMD9 PSMD14 PSMA1 CDK4 PSMB7 PSMD13 PSMB3
1.81358e-05	9	51	9.81176	Reg. of activated PAK-2p34 by proteasome mediated degradation	https://reactome.org/download/current	PSMA6 PSMA7 PSMD11 PSMD9 PSMD14 PSMA1 PSMB7 PSMD13 PSMB3
1.81358e-05	9	52	9.62308	Reg. of ornithine decarboxylase ODC	https://reactome.org/download/current	PSMA6 PSMA7 PSMD11 PSMD9 PSMD14 PSMA1 PSMB7 PSMD13 PSMB3
1.81358e-05	9	53	9.44151	Vpu mediated degradation of CD4	https://reactome.org/download/current	PSMA6 PSMA7 PSMD11 PSMD9 PSMD14 PSMA1 PSMB7 PSMD13 PSMB3
1.81358e-05	9	53	9.44151	Autodegradation of the E3 ubiquitin ligase COP1	https://reactome.org/download/current	PSMA6 PSMA7 PSMD11 PSMD9 PSMD14 PSMA1 PSMB7 PSMD13 PSMB3
1.81358e-05	9	53	9.44151	Ubiquitin Mediated Degradation of Phosphorylated Cdc25A	https://reactome.org/download/current	PSMA6 PSMA7 PSMD11 PSMD9 PSMD14 PSMA1 PSMB7 PSMD13 PSMB3
1.81358e-05	9	53	9.44151	P53-Independent DNA Damage Response	https://reactome.org/download/current	PSMA6 PSMA7 PSMD11 PSMD9 PSMD14 PSMA1 PSMB7 PSMD13 PSMB3
1.11679e-05	10	60	9.26667	Metabolism of polyamines	https://reactome.org/download/current	PSMA6 PSMA7 SMS PSMD11 PSMD9 PSMD14 PSMA1 PSMB7 PSMD13 PSMB3
1.18311e-05	10	61	9.11475	SCFSkp2-mediated degradation of p27/p21	https://reactome.org/download/current	PSMA6 PSMA7 PSMD11 PSMD9 PSMD14 PSMA1 CDK4 PSMB7 PSMD13 PSMB3
7.04037e-06	11	69	8.86377	Assembly of the pre-replicative complex	https://reactome.org/download/current	MCM2 MCM6 PSMA6 PSMA7 PSMD11 PSMD9 PSMD14 PSMA1 PSMB7 PSMD13 PSMB3
8.41968e-06	11	72	8.49444	Orc1 removal from chromatin	https://reactome.org/download/current	MCM2 MCM6 PSMA6 PSMA7 PSMD11 PSMD9 PSMD14 PSMA1 PSMB7 PSMD13 PSMB3
1.31948e-06	14	99	7.86263	Metabolism of nucleotides	https://reactome.org/download/current	AK2 ADSS2 NME3 NUDT1 ATIC CMPK1 GMPS NUDT5 HPRT1 RRM1 PFAS DCTPP1 TXNRD1 PNP
1.43138e-05	11	79	7.74177	The role of GTSE1 in G2/M progression after G2 checkpoint	https://reactome.org/download/current	PSMA6 PSMA7 PSMD11 PSMD9 PSMD14 TUBA1B PSMA1 PSMB7 TUBB2B PSMD13 PSMB3
1.81358e-05	11	86	7.11163	DNA Replication Pre-Initiation	https://reactome.org/download/current	MCM2 MCM6 PSMA6 PSMA7 PSMD11 PSMD9 PSMD14 PSMA1 PSMB7 PSMD13 PSMB3
2.50463e-06	18	186	5.38065	Apoptosis	https://reactome.org/download/current	PKP1 BAX DYNLL1 MAPK1 PSMA6 PSMA7 PSMD11 PSMD9 KPNA1 PSMD14 PSMA1 YWHAQ PSMB7 APPL1 HMGB2 DIABLO PSMD13 PSMB3
3.36161e-06	18	193	5.18549	Programmed Cell Death	https://reactome.org/download/current	PKP1 BAX DYNLL1 MAPK1 PSMA6 PSMA7 PSMD11 PSMD9 KPNA1 PSMD14 PSMA1 YWHAQ PSMB7 APPL1 HMGB2 DIABLO PSMD13 PSMB3
1.02056e-05	21	292	3.99863	HIV Infection	https://reactome.org/download/current	NEDD4L CCNT2 AP1B1 PSMA6 PSMA7 LIG1 PSMD11 PSMD9 NUP155 KPNA1 PSMD14 NUP85 PSMA1 PSMB7 SLC25A4 GTF2E1 PDCD6IP PSMD13 TCEA1 SUPT5H PSMB3
2.64099e-08	34	495	3.81899	Neutrophil degranulation	https://reactome.org/download/current	LAMP2 PRSS3 CAPN1 ERP44 VCL GDI2 PGM1 PKP1 DYNLL1 MAPK1 PYGB CPPED1 MAN2B1 PSMD11 VAT1 PSMD14 PRDX6 SERPINB6 UBR4 DIAPH1 CD63 PSMB7 IDH1 CREG1 AHSG ALDOA PAFAH1B2 PGM2 FUCA1 PSMD13 PSAP PNP TXNDC5 MIF
1.67463e-05	27	483	3.10807	Cellular responses to stress	https://reactome.org/download/current	MAPK9 DYNLL1 FKBP5 MAPK1 PSMA6 PSMA7 PSMD11 PSMD9 NUP155 PSMD14 PRDX6 TUBA1B NUP85 PSMA1 CDK4 DYNC1LI2 PSMB7 TUBB2B HMGA2 BAG3 HSPA4L ATP7A MLST8 HSPA4 PSMD13 TXNRD1 PSMB3
1.62034e-05	33	671	2.73443	Membrane Trafficking	https://reactome.org/download/current	M6PR GDI2 DYNLL1 TF PACSIN2 AP1B1 TRIP11 SEC23A PLIN3 YKT6 PRKAB1 TFG COPS5 TBC1D15 TUBA1B TRIP10 YWHAQ DYNC1LI2 KLC4 TUBB2B COPS4 USO1 COPS3 COPS2 COPS6 PAFAH1B2 GPS1 GOLGB1 SEC24C GRB2 ACBD3 UBQLN2 TXNDC5
