## Supplemental Table 7 for "Differential Remodeling of the BRCA1 Interactome by a Unique Minimal Clinical Truncation Mutation"

### Sheet: Down_final
Supplemental Table 7. Cellular distribution of individual candidates with decreased binding to BRCA1-Y1853ter.
Gene_Symbol	Subcellular main location
ABCF2	Cytosol
ABRAXAS1	Nuclear bodies
ACTL6A	Nucleoplasm
AKAP8	Nucleoplasm
ALDH18A1	Mitochondria
AQR	Nucleoplasm
ARAF	Plasma membrane
ARHGEF2	N/A
BABAM2	Cytosol
BAIAP2L1	Plasma membrane
BARD1	Nucleoplasm, Nuclear speckles
BCL7A	Nucleoplasm, Vesicles
BRCA1	Nucleoplasm, Nuclear bodies
BRCC3	Nucleoplasm
C2CD3	Nucleoplasm
CDC42BPA	Plasma membrane, Cytosol
CDC73	Nucleoplasm
CFDP1	Nucleoplasm
CHD4	Nucleoplasm
CPSF1	Nucleoplasm
CREBBP	Nucleoplasm
CSTF1	Nucleoplasm
CSTF3	Nucleoplasm
CTR9	Nucleoplasm
DCD	N/A
DDX20	Nuclear bodies
DDX24	Nucleoli, Cytosol
DHX16	Nucleoplasm
DNAJA2	Nucleoli, Cytosol
DNAJC7	Nucleoplasm
DRAP1	Cytosol
EEF1A2	Cytosol
EIF2D	Cytosol
EIF4E2	Mitochondria
ELP2	Cytosol
ENSA	Nucleoplasm, Nucleoli
ETFB	Mitochondria
EXOC2	Vesicles
EXOC3	Nucleoplasm, Mitochondria
EXOC4	Nucleoli, Nucleoli rim
EXOSC10	Nucleoli, Nucleoli rim
EXOSC2	Nucleoplasm, Nucleoli
EXOSC3	Nucleoplasm
EXOSC6	N/A
EXOSC7	Nuclear speckles
EXOSC9	Nucleoli
FAM120A	Cytosol
FAM76B	Nucleoplasm
FAM98B	Nucleoplasm, Vesicles
FANCD2	Nucleoplasm
FLII	Nucleoplasm, Centriolar satellite, Cytosol
FUBP3	Nucleoplasm
GAPDH	Plasma membrane, Cytosol
GEMIN5	Cytosol
GEMIN6	Nucleoplasm, Nuclear bodies
GIT1	Focal adhesion sites, Cytosol
GLUD1	Mitochondria
GMNN	Nucleoplasm
GNL3	Nucleoli rim
GPATCH4	Nucleoli
GPATCH8	Nuclear speckles
GTF2I	Nucleoplasm
GTF3C3	Nucleoplasm, Nuclear membrane
GTF3C4	Nucleoplasm
GTF3C5	Nucleoplasm
GTPBP4	Nucleoli, Nucleoli rim
HDAC1	Nucleoplasm
HMG20A	Nucleoplasm
HNRNPR	Nucleoplasm
HSPD1	Mitochondria
HTATSF1	Nucleoplasm
JPT1	Cytosol
JPT2	Plasma membrane, Cytosol
KATNA1	Centriolar satellite
KDM3B	Nucleoplasm
KHDRBS1	Nucleoplasm
LLGL1	N/A
LRPPRC	Mitochondria
LRRC59	Endoplasmic reticulum
MAGOHB	N/A
MARF1	Golgi apparatus, Vesicles
MEPCE	Nucleoplasm
MGMT	Nucleoplasm
MLH1	Nucleoplasm
MPHOSPH6	Nucleoplasm, Nucleoli
MRPS2	Mitochondria
MYBBP1A	Nucleoli
MYEF2	Nucleoplasm
NANS	Nucleoplasm
NELFB	Nucleoplasm
NFX1	Nucleoplasm
NHP2	N/A
NOB1	Cytosol
NOP56	Nucleoli fibrillar center
NSRP1	Nucleoplasm
NTPCR	Cytosol
NUCKS1	Nucleoplasm
NUFIP2	Nucleoplasm
NUMA1	Nucleoplasm
NUP153	Nuclear membrane
OGT	Nucleoplasm
OXSR1	Cytosol
P4HA2	Endoplasmic reticulum, Vesicles
PALLD	Actin filaments
PANK4	Cytosol
PCF11	Nucleoplasm
PDAP1	Cytosol
PDS5B	Nucleoplasm
PELO	Nucleoli fibrillar center
PFKM	Endoplasmic reticulum
PHF3	Nucleoplasm
PNO1	Nucleoli
POLR1G	Nucleoplasm, Nucleoli fibrillar center
POLR2H	Nucleoplasm
POLR2L	Nucleoplasm
PRC1	Plasma membrane, Microtubules, Cytokinetic bridge, Midbody
PRCC	Nuclear speckles
PRPF3	Nucleoplasm
PRPF4	Nuclear speckles
PRPF4B	Nuclear speckles
PSIP1	Nucleoplasm
PSME3	Nucleoplasm
PYCR3	Cytosol
RAB7A	Lysosomes
RBM27	Nuclear speckles
RFC3	Nucleoplasm, Vesicles
RFC4	Nucleoplasm
RFC5	Nucleoplasm
RPL10	Endoplasmic reticulum, Cytosol
RPL10A	Nucleoli, Endoplasmic reticulum, Cytosol
RPL17-C18orf32	Endoplasmic reticulum, Cytosol
RPL18	Endoplasmic reticulum, Cytosol
RPL37A	Endoplasmic reticulum, Cytosol
RPL4	Endoplasmic reticulum, Cytosol
RPLP0	Endoplasmic reticulum, Cytosol
RPLP2	Nuclear speckles, Cytosol
RPP30	Nucleoplasm, Nucleoli
RPS14	Endoplasmic reticulum, Cytosol
RPS23	Cytosol
RPS24	Endoplasmic reticulum, Cytosol
RPS26	Endoplasmic reticulum, Cytosol
RPS27	Endoplasmic reticulum, Cytosol
RPS27L	Endoplasmic reticulum, Cytosol
RPS7	Endoplasmic reticulum, Cytosol
RRP12	Nucleoli
RRP1B	Nucleoli, Nucleoli rim, Mitotic chromosome
SART1	Nuclear speckles
SBNO1	Nucleoplasm
SCAF8	Nucleoplasm
SEC22B	N/A
SEPTIN2	Actin filaments
SFSWAP	Nucleoplasm
SKIC8	Nucleoplasm, Cytosol
SMARCAD1	Nucleoplasm
SMARCC2	Nucleoplasm
SMC4	Nuclear speckles, Cytosol
SNW1	Nucleoplasm
SRRM2	Nuclear speckles
SRSF5	Nucleoplasm
TADA2B	Nuclear speckles
TAF15	Nucleoplasm
TCOF1	Nucleoli fibrillar center
TMED7	N/A
TRIM25	Nucleoplasm, Cytosol
TRIM8	Nucleoplasm
TRMT6	Nucleoplasm
TSC1	Cytosol
TUBGCP6	N/A
UBE2M	Nucleoplasm
UCK2	Nucleoplasm
UFL1	Endoplasmic reticulum
UIMC1	Nuclear bodies
UPF3B	Cytosol
USP10	Cytosol
VBP1	Cytosol
WDR11	Microtubules, Cytosol
WDR70	Mitochondria, Cytosol
WDR77	Nucleoplasm, Cytosol
YAF2	Nucleoplasm
ZFR	Nucleoplasm
ZNF326	Nucleoplasm
ZRANB2	Nucleoplasm

### Sheet: Down_table
Supplemental Table 7. Number of hits with decrease abundance in mutant acroos cellular compartments.
	Actin filaments	Cytosol	Centrosome	Cytoplasmic bodies	Endoplasmic reticulum	Plasma membrane	Endosomes	Lysosomes	Focal adhesion sites	Golgi apparatus	Vesicles	Microtubules	Mitochondria	Nuclear bodies	Nuclear membrane	Nuclear speckles	Nucleoli	Mitotic chromosome	Nucleoplasm
Actin filaments	2	0	0	0	0	0	0	0	0	0	0	0	0	0	0	0	0	0	0
Cytosol	0	21	1	0	13	3	0	0	1	0	0	1	1	0	0	2	3	0	4
Centrosome	0	1	1	0	0	0	0	0	0	0	0	0	0	0	0	0	0	0	1
Cytoplasmic bodies	0	0	0	0	0	0	0	0	0	0	0	0	0	0	0	0	0	0	0
Endoplasmic reticulum	0	13	0	0	3	0	0	0	0	0	1	0	0	0	0	0	1	0	0
Plasma membrane	0	3	0	0	0	2	0	0	0	0	0	1	0	0	0	0	0	0	0
Endosomes	0	0	0	0	0	0	0	0	0	0	0	0	0	0	0	0	0	0	0
Lysosomes	0	0	0	0	0	0	0	1	0	0	0	0	0	0	0	0	0	0	0
Focal adhesion sites	0	1	0	0	0	0	0	0	0	0	0	0	0	0	0	0	0	0	0
Golgi apparatus	0	0	0	0	0	0	0	0	0	0	1	0	0	0	0	0	0	0	0
Vesicles	0	0	0	0	1	0	0	0	0	1	1	0	0	0	0	0	0	0	3
Microtubules	0	1	0	0	0	1	0	0	0	0	0	0	0	0	0	0	0	0	0
Mitochondria	0	1	0	0	0	0	0	0	0	0	0	0	7	0	0	0	0	0	1
Nuclear bodies	0	0	0	0	0	0	0	0	0	0	0	0	0	3	0	0	0	0	2
Nuclear membrane	0	0	0	0	0	0	0	0	0	0	0	0	0	0	1	0	0	0	1
Nuclear speckles	0	2	0	0	0	0	0	0	0	0	0	0	0	0	0	9	0	0	1
Nucleoli	0	3	0	0	1	0	0	0	0	0	0	0	0	0	0	0	12	1	5
Mitotic chromosome	0	0	0	0	0	0	0	0	0	0	0	0	0	0	0	0	1	0	0
Nucleoplasm	0	4	1	0	0	0	0	0	0	0	3	0	1	2	1	1	5	0	67

### Sheet: Up_final
Supplemental Table 7. Cellular distribution of individual candidates with increased binding to BRCA1-Y1853ter.
Gene_Symbol	Subcellular main location
ACLY	Cytosol
ACTC1	N/A
ACTG1	N/A
ACTN4	Actin filaments
ACTR1A	Microtubules
ACTR3	N/A
AFDN	Plasma membrane, Cell Junctions
AHNAK	Plasma membrane, Cytosol
AIMP1	Cytosol
AIMP2	Cytosol
AKAP9	Golgi apparatus
ANKLE2	Endoplasmic reticulum, Plasma membrane
ANKZF1	Nucleoplasm
AP1M1	Vesicles, Cytosol
AP2A2	Vesicles
AP2B1	Vesicles
AP3B1	Nucleoplasm
AP3D1	Cytosol
AP3M1	N/A
AP3S1	Vesicles
APOL2	N/A
ARGLU1	Nucleoplasm
ARL6IP4	Nucleoplasm
ATP1A1	N/A
ATP5F1A	Mitochondria
ATP6V1A	Vesicles, Cytosol
ATXN10	Cytosol
ATXN2	Cytosol
BAG6	Nucleoplasm, Cytosol
BAIAP2	Plasma membrane, Cytosol
BLTP3A	Nucleoplasm, Nuclear membrane
BUB3	Nucleoplasm
BYSL	Nucleoli, Nucleoli rim, Mitotic chromosome
BZW1	Vesicles
CAD	Cytosol
CALM2	N/A
CALU	Endoplasmic reticulum
CAPZA2	Cytosol
CBLL1	Nuclear speckles
CCT2	Cytosol
CCT4	Cytosol
CCT5	N/A
CCT6A	Cytosol
CCT7	Cytosol
CDC45	Nucleoplasm
CDK1	Nucleoplasm, Cytosol
CEP170	Centrosome
CKAP4	N/A
CKB	Cytosol
CLASP2	Golgi apparatus
CLTB	Vesicles
CLTC	Endosomes, Lysosomes
CNOT1	Cytosol
COPB2	Endoplasmic reticulum
COPG2	N/A
CPSF6	Nucleoplasm, Nuclear speckles
CPSF7	Nucleoplasm
CSDE1	Cytosol
CSE1L	Nucleoplasm
CSNK2A1	Nucleoplasm
CTTN	Plasma membrane, Cytosol
CYFIP1	N/A
CYTH1	N/A
DARS1	Cytosol
DBR1	Nucleoplasm
DCTN1	Microtubules
DCTN4	Nucleoplasm, Centrosome
DDB1	Nucleoplasm
DDRGK1	Endoplasmic reticulum
DDX18	Nucleoli, Nucleoli rim, Mitotic chromosome
DDX3X	Cytosol
DDX41	Nucleoplasm
DDX54	Nucleoplasm, Nucleoli, Golgi apparatus
DHX15	Nuclear speckles
DHX9	Nucleoplasm
DIP2A	Nucleoplasm
DKC1	Nucleoli fibrillar center
DLD	Mitochondria
DNAAF5	Nucleoplasm
DNAJC21	Nucleoli, Cytosol
DNMT1	Nucleoplasm
DRG1	Nucleoplasm, Nuclear bodies
DVL2	Nucleoplasm
DYNC1H1	Centrosome, Cytosol
DYNLRB1	N/A
DYRK1A	Cytosol
ECPAS	Nucleoplasm
EDC3	Cytoplasmic bodies
EDC4	Cytoplasmic bodies
EEF1B2	Nucleoli fibrillar center, Cytosol
EEF1D	Nucleoplasm, Nucleoli fibrillar center
EEF1G	Cytosol
EEFSEC	Nucleoplasm, Nuclear bodies
EIF2B3	Vesicles, Cytosol
EIF2S1	Cytosol
EIF3A	Nucleoplasm, Cytosol
EIF3B	Cytosol
EIF3D	Cytosol
EIF3E	Cytosol
EIF3F	N/A
EIF3G	Cytosol
EIF3M	Cytosol
EIF4B	Cytosol
EIF4G1	Cytosol
EIF4G2	Cytosol
EIF5	Cytosol
EIF5A	Cytosol
EIF5B	Cytosol
ELAVL1	Nucleoplasm
ELP1	Cytosol
ENAH	Plasma membrane, Focal adhesion sites, Cytosol
ENO1	Plasma membrane, Cytosol
EPRS1	Cytosol
EPS15	Vesicles, Cytosol
EWSR1	Nucleoplasm
EXOC5	N/A
EZR	Plasma membrane
FAM98A	Vesicles
FARSA	Cytosol
FASN	Plasma membrane, Cytosol
FBXO22	N/A
FLNA	Plasma membrane, Actin filaments, Cytosol
FMR1	Cytosol
FUS	Nucleoplasm
FXR1	Cytosol
G3BP2	Cytosol
GALK1	Cytosol
GAPVD1	Plasma membrane
GBF1	Golgi apparatus
GCN1	Cytosol
GNAI1	Centrosome
GNAI2	Cytosol
GOLGA3	Golgi apparatus
GRWD1	Nucleoli, Nucleoli rim
HAX1	Mitochondria
HCFC1	Nucleoplasm
HDGFL2	Nucleoplasm
HK1	Mitochondria
HNRNPA2B1	Nucleoplasm
HNRNPA3	Nucleoplasm
HNRNPAB	Nucleoplasm
HNRNPC	Nucleoplasm
HNRNPD	Nucleoplasm
HNRNPDL	Nucleoplasm
HNRNPH2	Nucleoplasm
HNRNPH3	Nucleoplasm
HNRNPK	Nucleoplasm
HNRNPL	Nucleoplasm
HNRNPUL2	Nucleoplasm
HSP90AA1	Cytosol
HSP90AB1	Cytosol
HSPA14	N/A
HSPA1B	Vesicles, Cytosol
HSPA1L	Vesicles
HSPA8	Nucleoplasm
HSPH1	Cytosol
IARS1	Nucleoplasm, Cytosol
IGF2BP1	Cytosol
IGF2BP2	Cytosol
IGF2BP3	Cytosol
ILF2	Nucleoplasm
ILVBL	Golgi apparatus, Vesicles
IQGAP1	Plasma membrane, Cell Junctions
IRAK1	Nucleoplasm, Cytosol
IRS4	N/A
KARS1	Cytosol
KDELR1	Golgi apparatus
KHSRP	Nucleoplasm
KIF11	Cytosol
KPNA2	Nucleoplasm
KPNB1	Nuclear membrane
KTN1	Endoplasmic reticulum
LARP1	Nucleoplasm, Endoplasmic reticulum, Cytosol
LARP4	Cytosol
LARP7	Nucleoplasm, Cytosol
LARS1	Nuclear bodies, Cytosol
LDHA	Cytosol
LDHB	Cytosol
LMNA	Nuclear speckles
LMNB1	Nuclear membrane
LTN1	Cytosol
LUC7L	Nucleoplasm
LUC7L2	Nucleoplasm
LUC7L3	Nuclear speckles
MACF1	Plasma membrane, Cell Junctions, Actin filaments
MAP1B	Cytosol
MAP4	Plasma membrane, Microtubules, Cytosol
MAP4K4	N/A
MAP7	Cytosol
MAPRE1	Centriolar satellite, Cytosol--centrosome Cytosol
MAPRE2	N/A
MARCKS	Plasma membrane
MARCKSL1	Cytosol
MCRIP1	Cytosol
METAP2	Plasma membrane, Cytosol
MKRN1	Nucleoplasm, Cytosol
MMS19	Nucleoplasm
MON2	Nucleoplasm, Nucleoli fibrillar center
MRTO4	Nucleoplasm, Nuclear membrane
MTHFD1	Cytosol
MTOR	Golgi apparatus, Cytosol
MYH10	Actin filaments
MYH9	Plasma membrane, Actin filaments
MYL12A	N/A
MYL6	N/A
NAA10	Cytosol
NAA15	Cytosol
NACA	Cytosol
NAP1L1	Microtubules
NAP1L4	Nucleoplasm
NARS1	Cytosol
NCAPG	N/A
NCAPH	Cytosol
NCBP1	Cytosol
NME1	Cytosol
NUDC	Cytosol
NUP214	N/A
NYNRIN	Golgi apparatus
OPA1	Nucleoplasm, Mitochondria
P4HB	Endoplasmic reticulum
PA2G4	Cytosol
PAICS	Cytosol
PARP1	Nucleoplasm
PCBP2	Nucleoplasm, Cytosol
PCMT1	Cytosol
PCNT	Centrosome
PDCD5	Cytosol
PFDN6	Nucleoplasm, Golgi apparatus
PHF5A	Nucleoplasm
PHGDH	Plasma membrane, Cytosol
PIH1D1	Cytosol
PLOD1	Vesicles
PLS3	Plasma membrane, Cytosol
PPAT	Midbody ring-cytosol
PPIL4	Nucleoplasm
PPP1CB	Nucleoplasm
PPP1R12A	Actin filaments, Cytosol
PPP2R1A	Cytosol
PPP6R1	Cytosol
PRKACA	Cytosol
PRKAR2A	N/A
PRKRIP1	Actin filaments
PRPF31	Nucleoplasm
PSMA2	N/A
PSMA3	N/A
PSMA5	Cytosol
PSMC2	Cytosol, Cytoplasmic bodies
PSMC3	Nucleoplasm, Cytosol
PSMD1	Nucleoplasm
PSMD7	Nucleoplasm
PTBP1	Nucleoplasm
PWP1	Nucleoli rim
QARS1	Cytosol
RAB14	Vesicles
RAB3GAP1	Nucleoplasm
RAB5C	Endosomes
RABL6	Cytosol
RAN	Nucleoplasm
RANBP1	Cytosol
RARS1	Cytosol
RCC1	Nucleoplasm
RCC2	N/A
RCN1	Endoplasmic reticulum
RDX	Plasma membrane
RECQL	Nucleoplasm
REPS1	Plasma membrane
RIC8A	Cytosol
RING1	Nucleoplasm
RP2	Plasma membrane
RPA1	Nucleoplasm
RPA3	N/A
RPF2	Nucleoli, Nucleoli rim
RPL13	Nucleoli, Endoplasmic reticulum, Cytosol
RPL13A	Nucleoli, Cytosol
RPL22	Nucleoli
RPL26	Endoplasmic reticulum, Cytosol
RPL27A	Endoplasmic reticulum, Cytosol
RPL35A	N/A
RPL7	Endoplasmic reticulum, Cytosol
RPS10	Cytosol
RPS11	Cytosol
RPS12	Cytosol
RPS15	Endoplasmic reticulum, Cytosol
RPS18	Cytosol
RPS2	Endoplasmic reticulum, Cytosol
RPS20	Endoplasmic reticulum, Cytosol
RPS25	Endoplasmic reticulum, Cytosol
RPS28	Cytosol
RPS3	Endoplasmic reticulum, Cytosol
RPS4X	N/A
RPS5	Endoplasmic reticulum, Cytosol
RPS8	Endoplasmic reticulum, Cytosol
RPS9	N/A
RRP1	Nucleoli, Mitotic chromosome
RRS1	Nucleoli
RSL1D1	Nucleoli rim, Mitotic chromosome
RUVBL2	Nucleoplasm, Cytosol
SAAL1	Nucleoplasm
SAFB	Nucleoplasm
SAP18	Nucleoplasm, Nuclear bodies
SEC16A	Golgi apparatus
SEC24B	Nucleoplasm, Vesicles
SETDB1	Nucleoplasm
SF3A1	Nucleoplasm, Nuclear speckles
SF3A2	Nucleoplasm
SF3A3	Nuclear speckles
SHMT2	Mitochondria
SKIC2	Nucleoplasm, Nuclear bodies
SLK	Cytosol
SND1	Cytosol
SNRNP70	Nucleoplasm
SNRPA	Nucleoplasm
SNRPA1	Nucleoplasm
SNRPB2	Nuclear speckles
SNRPD1	N/A
SNU13	N/A
SNX1	Endosomes, Lysosomes
SNX6	Endosomes, Lysosomes
SNX9	Plasma membrane
SPAG9	Centriolar satellite, Cytosol--centrosome Cytosol
SPART	Cytosol
SPTAN1	Vesicles, Microtubules
SPTBN1	Cytosol
SRP68	Cytosol
SRP9	N/A
SRPK1	Nucleoplasm, Cytosol
SRRT	Nucleoplasm
SRSF1	Nucleoplasm
SRSF11	Nuclear speckles
SRSF2	Nucleoplasm
SRSF3	Nucleoplasm
SSRP1	Cytosol
STAT3	Nucleoplasm, Cytosol
STAU1	Cytosol
STRAP	Cytosol
SUB1	Nucleoplasm, Nucleoli
SUCLA2	Mitochondria
SYNGR2	Golgi apparatus
TACC3	Mitotic spindle, Centriolar satellite, Cytosol-centrosome Cytosol
TARS1	Cytosol
TBC1D10B	N/A
TDP2	Nucleoplasm, Nuclear bodies
TES	Focal adhesion sites, Cytosol
TEX264	Endoplasmic reticulum
TFRC	Endosomes, Lysosomes
TIMM13	Mitochondria
TLN1	Focal adhesion sites, Cytosol
TMED2	Vesicles
TMPO	Nuclear membrane
TNKS1BP1	Plasma membrane
TNPO1	Nucleoplasm
TOP1	Nucleoplasm, Nucleoli fibrillar center
TPM3	Actin filaments
TPM4	Actin filaments
TRIP13	Nucleoplasm
TRMT1	Plasma membrane, Cytosol
TRMT1L	Nucleoplasm
TSC2	Cytosol
TSR1	Nucleoplasm
TUBB4A	Microtubules
TUBB4B	Microtubules
TUBG1	N/A
TUBGCP2	Nucleoplasm, Centrosome
TXNL1	Cytosol
U2AF2	Nucleoplasm, Nuclear speckles
UBAP2	Cytosol
UBL4A	Nucleoplasm, Cytosol
UNK	Cytosol, Cytoplasmic bodies
USP39	Nucleoplasm
USP9X	Cytosol
VCP	Nucleoplasm, Cytosol
VIM	Intermediate filaments-cytosol
WBP11	Nucleoplasm
WDR62	Cytosol
WDR82	Nucleoli rim
WIPI2	Cytosol
WNK1	Cytosol
XPO1	Nucleoplasm, Nuclear membrane
XPO5	Nucleoplasm
XPOT	Nucleoplasm
XRCC5	Nucleoplasm
XRCC6	Nucleoplasm
YBX1	Cytosol
YWHAE	Cytosol
YWHAG	Cytosol
YWHAZ	N/A
ZC3H15	Cytosol
ZC3HAV1	Cytosol
ZNF207	Nucleoplasm

### Sheet: Up_table
Supplemental Table 7. Number of hits with increase abundance in mutant acroos cellular compartments.
	Actin filaments	Cytosol	Centrosome	Cytoplasmic bodies	Endoplasmic reticulum	Plasma membrane	Endosomes	Lysosomes	Focal adhesion sites	Golgi apparatus	Vesicles	Microtubules	Mitochondria	Nuclear bodies	Nuclear membrane	Nuclear speckles	Nucleoli	Mitotic chromosome	Nucleoplasm
Actin filaments	5	2	0	0	0	3	0	0	0	0	0	0	0		0	0	0	0	0
Cytosol	2	107	4	2	12	12	0	0	2	1	5	1	0	1	0	0	4	0	15
Centrosome	0	4	3	0	0	0	0	0	0	0	0	0	0	0	0	0	0	0	2
Cytoplasmic bodies	0	2	0	2	0	0	0	0	0	0	0	0	0	0	0	0	0	0	0
Endoplasmic reticulum	0	12	0	0	7	2	0	0	0	0	0	0	0	0	0	0	1	0	0
Plasma membrane	3	12	0	0	2	10	0	0	0	0	0	1	0	0	0	0	0	0	0
Endosomes	0	0	0	0	0	0	1	4	0	0	0	0	0	0	0	0	0	0	0
Lysosomes	0	0	0	0	0	0	4	0	0	0	0	0	0	0	0	0	0	0	0
Focal adhesion sites	0	2	0	0	0	0	0	0	0	0	0	0	0	0	0	0	0	0	0
Golgi apparatus	0	1	0	0	0	0	0	0	0	8	1	0	0	0	0	0	0	0	1
Vesicles	0	5	0	0	0	0	0	0	0	1	10	1	0	0	0	0	0	0	1
Microtubules	0	1	0	0	0	1	0	0	0	0	1	5	0	0	0	0	0	0	0
Mitochondria	0	0	0	0	0	0	0	0	0	0	0	0	7	0	0	0	0	0	1
Nuclear bodies	0	1	0	0	0	0	0	0	0	0	0	0	0	0	0	0	0	0	5
Nuclear membrane	0	0	0	0	0	0	0	0	0	0	0	0	0	0	3	0	0	0	3
Nuclear speckles	0	0	0	0	0	0	0	0	0	0	0	0	0	0	0	7	0	0	3
Nucleoli	0	4	0	0	1	0	0	0	0	0	0	0	0	0	0	0	7	3	5
Mitotic chromosome	0	0	0	0	0	0	0	0	0	0	0	0	0	0	0	0	3	0	0
Nucleoplasm	0	15	2	0	0	0	0	0	0	1	1	0	1	5	3	3	5	0	78
